# The iPhylo Suite: An Interactive Platform for Building and Annotating Biological and Chemical Taxonomic Trees

**DOI:** 10.1101/2024.03.25.586513

**Authors:** Yueer Li, Chen Peng, Fei Chi, Zinuo Huang, Mengyi Yuan, Chao Jiang

**Affiliations:** MOE Key Laboratory of Biosystems Homeostasis & Protection, and Zhejiang Provincial Key Laboratory of Cancer Molecular Cell Biology, Life Sciences Institute, Zhejiang University, Hangzhou, Zhejiang 310030, China; State Key Laboratory for Diagnosis and Treatment of Infectious Diseases, First Affiliated Hospital, Zhejiang University School of Medicine, Hangzhou, Zhejiang 310009, China; Innovation Center of Yangtze River Delta, Zhejiang University, Hangzhou, Zhejiang, China; Center for Life Sciences, Shaoxing Institute, Zhejiang University, Shaoxing 321000, China

**Keywords:** Taxonomic analysis, Chemical taxonomy, Tree visualization, Interactive annotation

## Abstract

Accurate and rapid taxonomic classifications are essential for systematically exploring organisms and metabolites in diverse environments. Many tools have been developed for biological taxonomic trees, but limitations apply, and a streamlined method for constructing chemical taxonomic trees is lacking. We present the iPhylo suite (https://www.iphylo.net/), a comprehensive, automated, and interactive platform for biological and chemical taxonomic analysis. The iPhylo suite includes the Tree and Visual web-based modules for interactive building and annotating biological and chemical taxonomic trees, and a stand- alone command-line interface (CLI) module for local use and deployment on high-performance computing clusters. Furthermore, the iPhylo visualization module is fully implemented in R, allowing users to save progress locally and modify the underlying R codes. Finally, the iPhylo CLI module extends the analysis to all hierarchical relational databases. In summary, the iPhylo suite provides an integrated interactive framework for in-depth taxonomic analyses of biological and chemical features and beyond.

**Highlights:**

- A platform for both biological and chemical classification analysis and visualizations.
- A stand-alone Command line interface module for local or HPC deployment.
- R-based interactive visualization module with session-saving options.
- Supports customized hierarchical databases for analysis beyond taxonomy.
