## Supplementary Table 2 for "The iPhylo Suite: An Interactive Platform for Building and Annotating Biological and Chemical Taxonomic Trees"

Statistical Analysis	Hypothesis Tests	Parametric Tests	One Sample	One sample t test
Statistical Analysis	Hypothesis Tests	Parametric Tests	One Sample	z test
Statistical Analysis	Hypothesis Tests	Parametric Tests	Two Samples	Independent Samples	Two-group t test
Statistical Analysis	Hypothesis Tests	Parametric Tests	Two Samples	Independent Samples	Z test
Statistical Analysis	Hypothesis Tests	Parametric Tests	Two Samples	Paired Samples	Paired t test
Statistical Analysis	Hypothesis Tests	Nonparametric Tests	One Sample	Chi-square
Statistical Analysis	Hypothesis Tests	Nonparametric Tests	One Sample	Kolmogorov-Smirnov
Statistical Analysis	Hypothesis Tests	Nonparametric Tests	One Sample	Runs
Statistical Analysis	Hypothesis Tests	Nonparametric Tests	One Sample	Binomial
Statistical Analysis	Hypothesis Tests	Nonparametric Tests	Two Samples	Independent Samples	Chi-square
Statistical Analysis	Hypothesis Tests	Nonparametric Tests	Two Samples	Independent Samples	Mann-Whitney
Statistical Analysis	Hypothesis Tests	Nonparametric Tests	Two Samples	Independent Samples	Median
Statistical Analysis	Hypothesis Tests	Nonparametric Tests	Two Samples	Independent Samples	Kolmogorov-Smirnov
Statistical Analysis	Hypothesis Tests	Nonparametric Tests	Two Samples	Paired Samples	Sign
Statistical Analysis	Hypothesis Tests	Nonparametric Tests	Two Samples	Paired Samples	Wilcoxon
Statistical Analysis	Hypothesis Tests	Nonparametric Tests	Two Samples	Paired Samples	McNemar
Statistical Analysis	Hypothesis Tests	Nonparametric Tests	Two Samples	Paired Samples	Chi-square
Statistical Analysis	Hypothesis Tests	Nonparametric Tests	Multiple Samples	Independent Samples	Kruskal-Wallis test
Statistical Analysis	Hypothesis Tests	Nonparametric Tests	Multiple Samples	Independent Samples	Median test
Statistical Analysis	Hypothesis Tests	Nonparametric Tests	Multiple Samples	Independent Samples	Jonckheere-Terpstra test (JT)
Statistical Analysis	Hypothesis Tests	Nonparametric Tests	Multiple Samples	Paired Samples	Friedman test
Statistical Analysis	Hypothesis Tests	Nonparametric Tests	Multiple Samples	Paired Samples	Kendall's W test
Statistical Analysis	Hypothesis Tests	Nonparametric Tests	Multiple Samples	Paired Samples	Cochran's Q test
Statistical Analysis	Hypothesis Tests	Parametric Tests	Multiple Samples	Independent Samples	One-way ANOVA
Statistical Analysis	Hypothesis Tests	Parametric Tests	Multiple Samples	Paired Samples	Repeated Measures ANOVA
Statistical Analysis	Ordination Methods	Indirect Gradient Analysis	Distance-based approaches	NMDS
Statistical Analysis	Ordination Methods	Indirect Gradient Analysis	Distance-based approaches	PCoA
Statistical Analysis	Ordination Methods	Indirect Gradient Analysis	Distance-based approaches	Polar ordination
Statistical Analysis	Ordination Methods	Indirect Gradient Analysis	Eigenanalysis-based approaches	PCA
Statistical Analysis	Ordination Methods	Indirect Gradient Analysis	Eigenanalysis-based approaches	CA
Statistical Analysis	Ordination Methods	Indirect Gradient Analysis	Eigenanalysis-based approaches	DCA
Statistical Analysis	Ordination Methods	Direct Gradient Analysis	Linear model	RDA
Statistical Analysis	Ordination Methods	Direct Gradient Analysis	Unimodal model	CCA
Statistical Analysis	Ordination Methods	Direct Gradient Analysis	Unimodal model	DCCA
